# Traffickome infers directed, compartment-resolved membrane trafficking from proteomic data

**DOI:** 10.64898/2026.09.20.753016

**Authors:** Rushikesh Deshpande, Itziar Pinilla-Macua, Joao Paulo, Steven P. Gygi, Alexander Sorkin

## Abstract

Membrane trafficking determines the subcellular localization and compartment-residence time of receptors, channels, transporters and other transmembrane proteins and thereby influences where in the cell and how long these proteins function. Functional-enrichment computational approaches may predict the membrane-trafficking regulations but do not resolve the directionality of the transport between cellular compartments. We present Traffickome, a deterministic method organizing 754 trafficking proteins into 11 directed transitions across seven compartments and 1,837 signaling proteins across 22 pathways. Implemented as an interactive browser and open-source Python package, Traffickome infers compartment-to-compartment transport, cargo fate and signaling-pathway activity and enables in silico perturbation from a single proteomic comparison. Across 29 proteomic comparisons spanning 14 studies encompassing over 66,000 gene-level observations across over 10,000 genes, Traffickome ranked the expected trafficking transition first in 23 cases (79%), outperforming the best conventional enrichment methods (17 of 29, 59%). Mean accuracy fell to 18% after randomizing the protein-to-transition assignments. To illustrate the power of Traffickome, we performed time-resolved analysis of the phosphoproteome in EGF-stimulated cells with the goal to distinguish signaling by internalized versus plasma-membrane EGFR. In the resulting datasets, comprising over 18,000 phosphosite-level measurements, Traffickome revealed localization-dependent differences in EGF-induced phosphorylation and prioritized trafficking regulators for testing their effects on signaling processes.
