## Supplementary Table 1 for "Traffickome infers directed, compartment-resolved membrane trafficking from proteomic data"

Dataset	Source publication	Transition class	Expected transition	Predicted transition	Pe	Correct
paek2017_AT1R_AngII30min	Paek et al. 2017 [9]	endocytosis	PM→EE	PM→EE	-5.794	yes
perezverdaguer2022_EGFR_1min	Perez Verdaguer et al. 2022 [7]	endocytosis	PM→EE	PM→EE	25.353	yes
lobingier2017_DOR_1min	Lobingier et al. 2017 [10]	endocytosis	PM→EE	PM→EE	3.232	yes
daly2023_VPS35KO_surface	Daly et al. 2023 [21]	recycling	EE→RE,RE→PM,EE→PM	EE→RE	-6.138	yes
lobingier2017_B2AR_10min	Lobingier et al. 2017 [10]	recycling	EE→RE,RE→PM,EE→PM	EE→RE	10.286	yes
watson2022_FGFR2B_FGF10	Watson et al. 2022 [11]	recycling	EE→RE,RE→PM,EE→PM	ER→GA	1.734	no
shchepinova2025_LHR_3min	Shchepinova et al. 2025 [12]	recycling	EE→RE,RE→PM,EE→PM	EE→RE	7.137	yes
shchepinova2025_LHR_5min	Shchepinova et al. 2025 [12]	recycling	EE→RE,RE→PM,EE→PM	PM→EE	8.441	no
shchepinova2025_LHR_10min	Shchepinova et al. 2025 [12]	recycling	EE→RE,RE→PM,EE→PM	EE→RE	14.682	yes
polacco2024_MOR_agonist	Polacco et al. 2024 [13]	recycling	EE→RE,RE→PM,EE→PM	EE→RE	8.386	yes
gentili2023_UBAP1DN	Gentili et al. 2023 [27]	degradation	EE→LE,LE→LY	EE→LE	0.489	yes
perezverdaguer2022_EGFR_30min	Perez Verdaguer et al. 2022 [7]	degradation	EE→LE,LE→LY	EE→LE	16.271	yes
perezverdaguer2022_EGFR_60min	Perez Verdaguer et al. 2022 [7]	degradation	EE→LE,LE→LY	EE→LE	14.132	yes
lobingier2017_DOR_30min	Lobingier et al. 2017 [10]	degradation	EE→LE,LE→LY	EE→LE	2.228	yes
gentili2023_STING_cGAMP2h	Gentili et al. 2023 [27]	secretory	ER→GA,GA→PM	PM→EE	22.315	no
gentili2023_STING_cGAMP6h	Gentili et al. 2023 [27]	secretory	ER→GA,GA→PM	PM→EE	24.589	no
mccaughey2021_MIA3KO	McCaughey et al. 2021 [28]	secretory	ER→GA,GA→PM	EE→RE	-2.267	no
khakurel2022_VPS53KO	Khakurel et al. 2022 [31]	retrograde	EE→GA,GA→ER	ER→GA	3.46	no
adolf2019_COPII_SEC24A	Adolf et al. 2019 [29]	secretory	ER→GA,GA→PM	ER→GA	5.34	yes
adolf2019_COPII_SEC24C	Adolf et al. 2019 [29]	secretory	ER→GA,GA→PM	ER→GA	6.72	yes
adolf2019_COPII_SEC24D	Adolf et al. 2019 [29]	secretory	ER→GA,GA→PM	ER→GA	6.631	yes
perezverdaguer2022_EGFR_10min	Perez Verdaguer et al. 2022 [7]	degradation	EE→LE,LE→LY	EE→LE	21.17	yes
bareja2018_IGF1R	Bareja et al. 2018 [26]	endocytosis	PM→EE	PM→EE	6.056	yes
nalbach2023_TECPR2_RUSH5min	Nalbach et al. 2023 [30]	secretory	ER→GA,GA→PM	ER→GA	3.879	yes
antonplagaro2025_VPS35_Ntag	Antón-Plágaro et al. 2025 [32]	recycling	EE→RE	EE→RE	17.652	yes
antonplagaro2025_VPS35_Ctag	Antón-Plágaro et al. 2025 [32]	recycling	EE→RE	EE→RE	19.403	yes
antonplagaro2025_VPS35L_Ntag	Antón-Plágaro et al. 2025 [32]	recycling	EE→RE	EE→RE	7.882	yes
antonplagaro2025_VPS35L_Ctag	Antón-Plágaro et al. 2025 [32]	recycling	EE→RE	EE→RE	7.189	yes
antonplagaro2025_SNX27_Ntag	Antón-Plágaro et al. 2025 [32]	recycling	EE→RE	EE→RE	12.789	yes
