## Supplementary Table 2 for "Traffickome infers directed, compartment-resolved membrane trafficking from proteomic data"

Condition	Cargo	Source publication	Expected fate	Predicted fate	Correct
EGFR_1min	EGFR	Perez Verdaguer et al. 2022 [7]	RETENTION	RETENTION	yes
EGFR_10min	EGFR	Perez Verdaguer et al. 2022 [7]	DEGRADE	DEGRADE	yes
EGFR_30min	EGFR	Perez Verdaguer et al. 2022 [7]	DEGRADE	DEGRADE	yes
EGFR_60min	EGFR	Perez Verdaguer et al. 2022 [7]	DEGRADE	DEGRADE	yes
DOR_1min	DOR	Lobingier et al. 2017 [10]	RETENTION	RETENTION	yes
DOR_3min	DOR	Lobingier et al. 2017 [10]	RETENTION	RETENTION	yes
DOR_10min	DOR	Lobingier et al. 2017 [10]	DEGRADE	RETENTION	no
DOR_30min	DOR	Lobingier et al. 2017 [10]	DEGRADE	DEGRADE	yes
B2AR	B2AR	Lobingier et al. 2017 [10]	RECYCLE	RECYCLE	yes
mOR	mOR	Polacco et al. 2024 [13]	RECYCLE	RECYCLE	yes
LHR_3min	LHR	Shchepinova et al. 2025 [12]	RECYCLE	RECYCLE	yes
LHR_5min	LHR	Shchepinova et al. 2025 [12]	RECYCLE	RECYCLE	yes
LHR_10min	LHR	Shchepinova et al. 2025 [12]	RECYCLE	RECYCLE	yes
LRP6	LRP6	Colozza et al. 2020 [14]	RECYCLE	RECYCLE	yes
FGFR2b	FGFR2b	Watson et al. 2022 [11]	RECYCLE	DEGRADE	no
GLUT4_unstim	GLUT4	Ray et al. 2023 [15]	RETENTION	RECYCLE	no
LAMP1	LAMP1	Li et al. 2024 [16]	RETENTION	RETENTION	yes
LDLR	LDLR	Khan et al. 2022 [17]	RECYCLE	RECYCLE	yes
CFTR	CFTR	Chevalier et al. 2022 [18]	RECYCLE	RECYCLE	yes
